# Alzheimer’s disease risk factor APOE4 exerts dimorphic effects on female bone

**DOI:** 10.1101/2025.10.16.682922

**Authors:** Charles A. Schurman, Gurcharan Kaur, Serra Kaya, Joanna Bons, Carlos Galicia Aguirre, Qi Liu, Christina D. King, Kenneth A. Wilson, Harrison L. Baker, Mikayala Hady, Nadja Maldonado Luna, Gregor Bieri, Saul A. Villeda, Lisa M. Ellerby, Birgit Schilling, Tamara Alliston

## Abstract

Individuals diagnosed with Alzheimer’s disease (AD) are at an increased risk of bone fractures. Conversely, a diagnosis of osteoporosis in women is the earliest known predictor for AD. However, mechanisms responsible for the coupled decline in cognitive and skeletal health remain unclear. Proteomic analysis of cortical bone from aged mice revealed neurological disease-associated proteins that are highly enriched in aged mouse bones, including apolipoprotein E (Apoe) and amyloid precursor protein. Further, Apoe localized specifically to bone-embedded osteocytes with expression twice as high in aged female bone as in young or male counterparts. In humans, *APOE* allele variants carry differing AD risk with age. To investigate *APOE* allelic roles in bone, we utilized a humanized APOE knock-in mouse model that expresses either the protective APOE2, the neutral APOE3, or the AD risk factor APOE4, and analyzed bone and hippocampus from the same mice. APOE4 exerted strong sex-specific effects on the bone transcriptome and proteome, relative to APOE2 or APOE3. Interestingly, the APOE4-associated perturbation in the female bone proteome was more pronounced than the corresponding alterations observed in the hippocampus. APOE4 protein causes bone fragility in females, but not males, even without changes in cortical bone structure. These bone quality deficits arose from suppression of osteocyte perilacunocanalicular remodeling. We find that APOE4 is a new molecular culprit capable of disrupting osteocyte maintenance of bone quality as early as midlife in a manner that disproportionately affects females. These findings highlight osteocytes as potential targets for early diagnosis of age-related cognitive impairment, and treatment for bone fragility, in females.
