## Supplemental Table 1 for "Alzheimer’s disease risk factor APOE4 exerts dimorphic effects on female bone"

### Sheet: Male-DE genes
Supplemental Table 1: Male and female DE genes across APOE genotypes. All DEGs from male (DEG=22) and female (DEG=146) APOE2/3/4 cortical bone along with cluster information.
Ensembl_Id	symbol_mouse	Entrez_Id	Cluster	Cluster_Color	baseMean	log2FoldChange	lfcSE	pvalue	padj
ENSMUSG00000109209		NA	1	Red	37.0462	-2.80599	0.240558	8.69961e-20	1.81978e-15
ENSMUSG00000053985	Zfp14	243906	1	Red	80.7509	-1.41564	0.178047	2.89632e-15	3.02926e-11
ENSMUSG00000074358	Ccdc61	232933	2	Blue	161.84	0.864922	0.138397	4.59228e-10	3.20204e-06
ENSMUSG00000031493	Ggn	243897	2	Blue	20.0673	1.66761	0.264305	1.54929e-09	6.48162e-06
ENSMUSG00000074361	C5ar2	319430	3	Green	220.222	1.11384	0.183588	1.36526e-09	6.48162e-06
ENSMUSG00000070802	Pnma8b	434128	1	Red	25.2149	-1.38951	0.265189	1.48493e-07	0.000517698
ENSMUSG00000049123	Catsperg2	76718	1	Red	6.07738	-1.29919	0.283493	4.83749e-07	0.00144558
ENSMUSG00000037239	Spred3	101809	2	Blue	82.7545	0.955842	0.199209	1.68061e-06	0.00390612
ENSMUSG00000063623		NA	3	Green	20.7526	1.1807	0.243608	1.66408e-06	0.00390612
ENSMUSG00000041468	Gpr12	14738	1	Red	11.7473	-1.38248	0.283673	2.00922e-06	0.00420288
ENSMUSG00000074355		NA	1	Red	69.3096	-0.696395	0.159359	1.27757e-05	0.0242948
ENSMUSG00000001918	Slc1a5	20514	2	Blue	1854.52	0.831382	0.1961	2.38846e-05	0.0353016
ENSMUSG00000076526	Igkv12-98	435900	2	Blue	29.7218	1.50669	0.273626	2.51049e-05	0.0353016
ENSMUSG00000084347		NA	1	Red	20.8188	-1.04595	0.246045	2.35802e-05	0.0353016
ENSMUSG00000089679	Gm16299	102641509	1	Red	21.1169	-1.05409	0.246749	2.53143e-05	0.0353016
ENSMUSG00000094652	Ighv1-42	629906	2	Blue	35.2764	1.30959	0.266794	3.67665e-05	0.0480675
ENSMUSG00000094124	Ighv1-74	100775173	3	Green	69.0263	1.10938	0.279292	7.70803e-05	0.0948451
ENSMUSG00000028031	Dkk2	56811	1	Red	28.7586	-1.08862	0.28668	8.47578e-05	0.0984979
ENSMUSG00000091509		NA	3	Green	22.2477	-1.39601	0.267785	2.59247e-07	0.00372473
ENSMUSG00000046687	Gm5424	432466	2	Blue	10.4694	1.28904	0.282548	8.18961e-06	0.0235328
ENSMUSG00000018196	Glrx2	69367	1	Red	332.598	-0.349769	0.082593	2.28529e-05	0.0505138
ENSMUSG00000089715	Cbx6	494448	1	Red	894.729	-0.34263	0.0805721	2.11267e-05	0.0505138

### Sheet: Female-DE genes
Ensembl_Id	symbol_mouse	Entrez_Id	Cluster	Cluster_Color	baseMean	log2FoldChange	lfcSE	pvalue	padj
ENSMUSG00000109209		NA	1	Red	37.0462	-2.98809	0.246156	2.08242e-14	3.42829e-10
ENSMUSG00000084347		NA	1	Red	20.8188	-1.40425	0.250897	6.73224e-08	0.000554164
ENSMUSG00000001918	Slc1a5	20514	2	Blue	1854.52	1.02574	0.196303	1.80913e-07	0.000992792
ENSMUSG00000095981	Ighv10-1	380808	3	Green	210.793	-1.49635	0.239816	5.32083e-07	0.00218992
ENSMUSG00000053985	Zfp14	243906	3	Green	80.7509	-0.843893	0.175056	1.7343e-06	0.00571035
ENSMUSG00000037071	Scd1	20249	1	Red	1252.59	0.773034	0.184441	2.67507e-05	0.0440397
ENSMUSG00000037239	Spred3	101809	2	Blue	82.7545	0.854978	0.197429	1.70191e-05	0.0440397
ENSMUSG00000038244	Mical2	320878	2	Blue	480.985	0.984757	0.229607	2.48946e-05	0.0440397
ENSMUSG00000059975	Zfp74	72723	3	Green	184.552	-0.501049	0.118593	2.45953e-05	0.0440397
ENSMUSG00000095210		NA	2	Blue	114.827	1.44749	0.265791	2.45035e-05	0.0440397
ENSMUSG00000031493	Ggn	243897	2	Blue	20.0673	1.1233	0.260516	3.24247e-05	0.048466
ENSMUSG00000094694		NA	3	Green	221.688	-1.06616	0.274559	3.53272e-05	0.048466
ENSMUSG00000074358	Ccdc61	232933	2	Blue	161.84	0.579589	0.140982	4.03367e-05	0.0510817
ENSMUSG00000095519		NA	2	Blue	39.7651	1.12975	0.242264	5.73584e-05	0.0674494
ENSMUSG00000022181	C6	12274	2	Blue	93.2946	1.16745	0.281712	9.53384e-05	0.0980973
ENSMUSG00000076939	Iglv3	404743	2	Blue	97.7182	1.24847	0.267717	9.30921e-05	0.0980973
ENSMUSG00000096768	Erdr1x	170942	3	Green	50.1909	2.14807	0.271869	9.67085e-16	1.69975e-11
ENSMUSG00000074361	C5ar2	319430	1	Red	220.222	-1.03061	0.185652	2.66211e-08	0.000233946
ENSMUSG00000035299	Mid1	17318	3	Green	136.898	1.37751	0.286166	7.37529e-08	0.00032407
ENSMUSG00000021495	Fam193b	212483	3	Green	2008.87	0.415234	0.086518	1.59058e-06	0.00465933
ENSMUSG00000032423	Syncrip	56403	1	Red	1221.43	-0.317322	0.0682325	3.3109e-06	0.00654522
ENSMUSG00000076137		NA	1	Red	9.24666	-1.48042	0.285621	3.15334e-06	0.00654522
ENSMUSG00000063623		NA	1	Red	20.7526	-1.10618	0.233183	4.61023e-06	0.00810294
ENSMUSG00000034892	Rps29	20090	1	Red	1174.63	-0.543535	0.121536	7.82549e-06	0.0125037
ENSMUSG00000025903	Lypla1	18777	1	Red	275.15	-0.551076	0.126105	1.25862e-05	0.0170166
ENSMUSG00000030795	Fus	233908	1	Red	5441.88	-0.279265	0.0638995	1.24048e-05	0.0170166
ENSMUSG00000044501	Zfp758	224598	1	Red	114.059	-0.619391	0.14404	1.77202e-05	0.020163
ENSMUSG00000067288	Rps28	54127	1	Red	1197.75	-0.403473	0.0935356	1.61427e-05	0.020163
ENSMUSG00000071267	Zfp942	73233	1	Red	153.376	-0.572663	0.133537	1.8355e-05	0.020163
ENSMUSG00000020010	Vnn3	26464	1	Red	68.8331	-0.912268	0.215331	2.07492e-05	0.0214523
ENSMUSG00000078578	Ube2d3	66105	1	Red	3206.24	-0.296005	0.0705082	2.6915e-05	0.026281
ENSMUSG00000002266	Zim1	22776	3	Green	22.205	1.07594	0.261467	3.02706e-05	0.0280019
ENSMUSG00000076550	Igkv4-63	628571	3	Green	54.5586	0.80528	0.228473	4.01778e-05	0.0353082
ENSMUSG00000076543	Igkv4-74	236047	3	Green	24.375	0.92097	0.273593	4.58008e-05	0.0383331
ENSMUSG00000095630	Igkv6-23	637227	3	Green	416.677	1.19801	0.259072	7.82956e-05	0.0625511
ENSMUSG00000022698	Naa50	72117	1	Red	1576.93	-0.265788	0.0689115	0.00011483	0.0674947
ENSMUSG00000024063	Lbh	77889	1	Red	1877.7	-0.50195	0.129493	0.000106797	0.0674947
ENSMUSG00000025983	Ccdc150	78016	3	Green	69.853	0.933149	0.245001	0.000122885	0.0674947
ENSMUSG00000036282	Naa30	70646	1	Red	285.507	-0.407277	0.105922	0.000121804	0.0674947
ENSMUSG00000040459	Arglu1	234023	1	Red	1855.14	-0.204076	0.0521802	9.19379e-05	0.0674947
ENSMUSG00000062014	Gmfb	63985	1	Red	1150.59	-0.29083	0.0754385	0.000115835	0.0674947
ENSMUSG00000076563	Igkv5-48	619846	3	Green	90.2468	1.03328	0.281525	0.000115064	0.0674947
ENSMUSG00000078495	Zfp984	100041677	1	Red	134.911	-0.57639	0.149083	0.000114261	0.0674947
ENSMUSG00000110481		NA	3	Green	259.877	0.937674	0.246697	0.000117035	0.0674947
ENSMUSG00000027808	Serp1	28146	1	Red	2565.31	-0.349056	0.0919372	0.000146835	0.0759619
ENSMUSG00000037236	Matr3	17184	1	Red	656.665	-0.401064	0.105614	0.000146945	0.0759619
ENSMUSG00000031748	Gnao1	14681	3	Green	277.115	0.596878	0.158717	0.000168184	0.0844571
ENSMUSG00000004939	Nmrk2	69564	2	Blue	144.185	0.961598	0.269303	0.000178026	0.0868065
ENSMUSG00000096649	Ighv1-31	629893	3	Green	8.62885	0.823805	0.257	0.00018274	0.0868065
ENSMUSG00000092210	A930009A15Rik	77798	3	Green	27.8292	1.02011	0.276631	0.000192716	0.087767
ENSMUSG00000107689		NA	3	Green	30.9101	0.989077	0.283232	0.000194749	0.087767
ENSMUSG00000003452	Bicd1	12121	3	Green	107.93	0.683481	0.185766	0.000237399	0.0991053
ENSMUSG00000022807	Osbpl11	106326	1	Red	585.447	-0.296042	0.0804179	0.000232521	0.0991053
ENSMUSG00000032034	Kcnj5	16521	3	Green	412.188	0.913109	0.250021	0.000248102	0.0991053
ENSMUSG00000070605	Zfp992	433791	1	Red	22.6818	-1.04915	0.279468	0.000242213	0.0991053
ENSMUSG00000074657	Kif5a	16572	3	Green	59.1981	0.708935	0.193389	0.000243138	0.0991053
ENSMUSG00000004789	Dlst	78920	2	Blue	3155.09	0.199911	0.0421513	2.10975e-06	0.00694656
ENSMUSG00000035513	Ntng2	171171	1	Red	692.122	-0.64932	0.141335	4.31601e-06	0.00888181
ENSMUSG00000034731	Dgkh	380921	1	Red	391.3	-0.499157	0.109827	5.46595e-06	0.00999843
ENSMUSG00000048106		NA	1	Red	208.703	-0.475492	0.107664	1.04128e-05	0.0155842
ENSMUSG00000063108	Zfp26	22688	1	Red	423.588	-0.378076	0.0857388	1.03746e-05	0.0155842
ENSMUSG00000019817	Plagl1	22634	1	Red	368.918	-0.508864	0.119363	2.08834e-05	0.0235652
ENSMUSG00000031762	Mt2	17750	2	Blue	301.881	1.07764	0.250821	2.43338e-05	0.0235652
ENSMUSG00000032193	Ldlr	16835	1	Red	659.684	-0.740723	0.173229	1.97919e-05	0.0235652
ENSMUSG00000074355		NA	1	Red	69.3096	-0.711368	0.167604	2.15365e-05	0.0235652
ENSMUSG00000098557	Kctd12	239217	1	Red	4148.95	-0.517499	0.121642	2.08506e-05	0.0235652
ENSMUSG00000030144	Clec4d	17474	1	Red	257.518	-0.995933	0.238254	2.6754e-05	0.0244695
ENSMUSG00000116114	Gm35853	102639573	1	Red	126.078	-0.844862	0.202981	3.03435e-05	0.0262919
ENSMUSG00000026970	Rbms1	56878	1	Red	1695.96	-0.307311	0.0757137	4.9369e-05	0.0369437
ENSMUSG00000063268	Parp10	671535	1	Red	619.469	-0.39456	0.0977817	5.49594e-05	0.0380014
ENSMUSG00000093861	Igkv1-110	381777	2	Blue	234.892	1.18467	0.281211	5.53989e-05	0.0380014
ENSMUSG00000035354	Uvrag	78610	1	Red	670.147	-0.31452	0.0789394	6.74038e-05	0.0436451
ENSMUSG00000003810	Mast2	17776	2	Blue	2009.79	0.348168	0.0883477	8.11331e-05	0.0438891
ENSMUSG00000019874	Fabp7	12140	2	Blue	37.0769	1.14505	0.278639	0.000100403	0.0438891
ENSMUSG00000025340	Rabgef1	56715	2	Blue	645.521	0.390029	0.0995856	8.9777e-05	0.0438891
ENSMUSG00000026187	Xrcc5	22596	2	Blue	240.616	0.45588	0.116126	8.6769e-05	0.0438891
ENSMUSG00000028063	Lmna	16905	2	Blue	2845.62	0.36184	0.0923496	8.92026e-05	0.0438891
ENSMUSG00000032280	Tle3	21887	1	Red	2291.25	-0.33581	0.0860812	9.57917e-05	0.0438891
ENSMUSG00000049130	C5ar1	12273	1	Red	861.703	-0.747063	0.192031	9.85264e-05	0.0438891
ENSMUSG00000078307	AI593442	330941	2	Blue	8.25331	1.13864	0.262561	0.000101305	0.0438891
ENSMUSG00000112226		NA	1	Red	9.76149	-1.14961	0.286032	7.83068e-05	0.0438891
ENSMUSG00000000567	Sox9	20682	1	Red	67.1338	-1.01925	0.267801	0.000115911	0.0489294
ENSMUSG00000094930	Igkv6-25	381784	1	Red	129.007	-0.880156	0.226954	0.000147662	0.0607741
ENSMUSG00000026107	Nabp1	109019	1	Red	350.015	-0.484742	0.127981	0.000151837	0.0609679
ENSMUSG00000036067	Slc2a6	227659	1	Red	317.237	-0.903971	0.240039	0.0001648	0.0616616
ENSMUSG00000028670	Lypla2	26394	1	Red	907.354	-0.317368	0.0845421	0.000174306	0.0620028
ENSMUSG00000030884	Uqcrc2	67003	2	Blue	1957.53	0.386495	0.103075	0.000177011	0.0620028
ENSMUSG00000020793	Galr2	14428	2	Blue	27.9266	1.01245	0.281304	0.000213872	0.0653717
ENSMUSG00000026483	Niban1	63913	1	Red	2282.7	-0.414108	0.11173	0.000210273	0.0653717
ENSMUSG00000027639	Samhd1	56045	1	Red	5776.37	-0.403902	0.109229	0.000217367	0.0653717
ENSMUSG00000030559	Rab38	72433	2	Blue	252.959	0.840238	0.224753	0.000207449	0.0653717
ENSMUSG00000037638	Zbtb42	382639	1	Red	233.068	-0.555846	0.150528	0.000218735	0.0653717
ENSMUSG00000041012	Cmtm8	70031	2	Blue	41.0791	0.733225	0.196873	0.000222366	0.0653717
ENSMUSG00000043068	Fam89a	69627	1	Red	27.3008	-1.19866	0.241552	0.000199432	0.0653717
ENSMUSG00000034868	Myl12b	67938	1	Red	65.4943	-0.624616	0.170563	0.000239594	0.0680076
ENSMUSG00000000282	Mnt	17428	1	Red	825.81	-0.281541	0.076886	0.000250067	0.0686142
ENSMUSG00000044701	Il27	246779	1	Red	38.0706	-1.08227	0.286328	0.000247662	0.0686142
ENSMUSG00000020642	Rnf144a	108089	1	Red	1371.15	-0.56741	0.155416	0.000263347	0.0699272
ENSMUSG00000027615	Hps3	12807	1	Red	660.282	-0.427031	0.117004	0.000262113	0.0699272
ENSMUSG00000023175	Bsg	12215	2	Blue	5142.16	0.276636	0.0759645	0.000270899	0.0705892
ENSMUSG00000036478	Btg1	12226	1	Red	1611.12	-0.355689	0.0977602	0.000274416	0.0705892
ENSMUSG00000041268	Dmxl2	235380	1	Red	820.999	-0.579662	0.159612	0.000279194	0.0707133
ENSMUSG00000029082	Bst1	12182	1	Red	268.387	-0.689522	0.190102	0.000283813	0.0707941
ENSMUSG00000001025	S100a6	20200	1	Red	1690.49	-0.589833	0.163653	0.000311682	0.0723101
ENSMUSG00000022951	Rcan1	54720	2	Blue	695.902	0.808417	0.222337	0.000313203	0.0723101
ENSMUSG00000025473	Adam8	11501	1	Red	1547.08	-0.792542	0.220972	0.000309962	0.0723101
ENSMUSG00000039910	Cited2	17684	1	Red	1331.84	-0.338689	0.09368	0.000299723	0.0723101
ENSMUSG00000045948	Mrps12	24030	2	Blue	242.763	0.353945	0.098262	0.000316244	0.0723101
ENSMUSG00000112148	Lilrb4a	14728	1	Red	949.704	-0.829451	0.229946	0.000299697	0.0723101
ENSMUSG00000033644	Piwil2	57746	1	Red	48.3223	-0.882288	0.241482	0.000331058	0.0746605
ENSMUSG00000034509	Mad2l1bp	66591	2	Blue	283.831	0.371311	0.103815	0.000347946	0.0774086
ENSMUSG00000059326	Csf2ra	12982	1	Red	3204.59	-0.638221	0.179047	0.000361556	0.079364
ENSMUSG00000022265	Ank	11732	2	Blue	2824.1	0.641192	0.18088	0.000399389	0.0843555
ENSMUSG00000022551	Cyc1	66445	2	Blue	1618.94	0.360401	0.101898	0.000404792	0.0843555
ENSMUSG00000043157	Arl11	219144	1	Red	241.453	-0.715211	0.201922	0.000397516	0.0843555
ENSMUSG00000061286	Exosc5	27998	1	Red	424.563	-0.326855	0.0923988	0.000403868	0.0843555
ENSMUSG00000025432	Avil	11567	3	Green	53.7679	0.821937	0.23323	0.000431841	0.0877704
ENSMUSG00000029490	Slc49a3	243197	1	Red	184.678	-0.74316	0.211793	0.000445511	0.0891303
ENSMUSG00000039145	Camk1d	227541	1	Red	609.072	-0.375584	0.107172	0.000456337	0.0891303
ENSMUSG00000057219	Armc7	276905	1	Red	354.034	-0.453075	0.129338	0.000460134	0.0891303
ENSMUSG00000058486	Wdr91	101240	2	Blue	910.395	0.371284	0.105989	0.000460188	0.0891303
ENSMUSG00000043004	Gng2	14702	1	Red	630.291	-0.398952	0.114046	0.000466518	0.0893056
ENSMUSG00000022831	Hcls1	15163	1	Red	3069.28	-0.799492	0.22857	0.000475598	0.0899973
ENSMUSG00000038690	Atp5mf	57423	2	Blue	1275.55	0.300581	0.0862853	0.000494818	0.0915303
ENSMUSG00000047798	Cd300lf	246746	1	Red	1222.92	-0.696347	0.200263	0.000494329	0.0915303
ENSMUSG00000058318	Phf21a	192285	1	Red	1096.66	-0.21323	0.0612772	0.000502549	0.0919274
ENSMUSG00000055413	H2-Q5	15016	1	Red	455.416	-0.516984	0.148652	0.000512789	0.0927698
ENSMUSG00000004994	Yju2b	67736	1	Red	212.192	-0.313449	0.0918416	0.000648552	0.0995055
ENSMUSG00000025393	Atp5f1b	11947	2	Blue	12207.6	0.333935	0.0968978	0.000568114	0.0995055
ENSMUSG00000026723	Trdmt1	13434	1	Red	120.34	-0.532203	0.155124	0.0006051	0.0995055
ENSMUSG00000027679	Dnajc19	67713	2	Blue	267.001	0.335147	0.0981502	0.000639359	0.0995055
ENSMUSG00000029716	Tfr2	50765	2	Blue	438.608	0.76854	0.224885	0.000635303	0.0995055
ENSMUSG00000037907	Ankrd13b	268445	2	Blue	377.886	0.62179	0.181914	0.000651279	0.0995055
ENSMUSG00000038764	Ptpn3	545622	2	Blue	558.932	0.735674	0.217232	0.000652773	0.0995055
ENSMUSG00000039058	Ak5	229949	2	Blue	197.65	0.672847	0.195909	0.000614857	0.0995055
ENSMUSG00000041831	Sytl3	83672	1	Red	15.6118	-0.904175	0.267945	0.00061877	0.0995055
ENSMUSG00000047810	Ccdc88b	78317	1	Red	1832.89	-0.638118	0.186983	0.000636384	0.0995055
ENSMUSG00000049164	Zfp518a	72672	1	Red	383.815	-0.351567	0.101963	0.000564339	0.0995055
ENSMUSG00000051346	Spryd4	66701	2	Blue	143.498	0.460628	0.134	0.000588152	0.0995055
ENSMUSG00000052504	Epha3	13837	2	Blue	80.7654	0.998441	0.282529	0.000606294	0.0995055
ENSMUSG00000054676	1600014C10Rik	72244	1	Red	682.648	-0.521969	0.152522	0.000623703	0.0995055
ENSMUSG00000062157	Ifnlr1	242700	1	Red	387.404	-0.725323	0.211319	0.000593836	0.0995055
ENSMUSG00000076594	Igkv6-13	667899	3	Green	48.119	0.537445	0.24808	0.000616678	0.0995055
ENSMUSG00000104420		NA	1	Red	47.2583	-0.773899	0.221924	0.000582487	0.0995055
ENSMUSG00000080893	Ndufa12-ps	112590811	2	Blue	62.761	0.631613	0.185984	0.000666539	0.0998316
ENSMUSG00000101970	Chaserr	69170	1	Red	305.708	-0.332793	0.097764	0.00066704	0.0998316
