## Supplemental Table 2 for "Alzheimer’s disease risk factor APOE4 exerts dimorphic effects on female bone"

### Sheet: Supp Table 2
Supplemental table 2: Pathway analysis of male and female transcriptome clusters. KEGG pathway analysis of DEG clusters identified from male and female APOE2/3/4 cortical bone.

### Sheet: Male-KEGG-Red
No KEGG pathways were significantly enriched in the red cluster.

### Sheet: Male-KEGG-Blue
Cluster	category	subcategory	ID	Description	GeneRatio	BgRatio	RichFactor	FoldEnrichment	zScore	pvalue	p.adjust	qvalue	geneID	Count
Blue	Human Diseases	Cancer: overview	mmu05230	Central carbon metabolism in cancer	1/1	69/9577	0.0144928	138.797	11.7387	0.00720476	0.011277		Slc1a5	1
Blue	Organismal Systems	Digestive system	mmu04974	Protein digestion and absorption	1/1	108/9577	0.00925926	88.6759	9.36354	0.011277	0.011277		Slc1a5	1

### Sheet: Male-KEGG-Green
No KEGG Pathways enriched

### Sheet: Female-KEGG-Red
No KEGG Pathways enriched

### Sheet: Female-KEGG-Blue
Cluster	category	subcategory	ID	Description	GeneRatio	BgRatio	RichFactor	FoldEnrichment	zScore	pvalue	p.adjust	qvalue	geneID	Count
Blue	Metabolism	Energy metabolism	mmu00190	Oxidative phosphorylation	4/21	141/9577	0.0283688	12.9375	6.69412	0.000221779	0.0104236	0.00793735	Uqcrc2/Cyc1/Atp5f1b/Atp5mf	4
Blue	Organismal Systems	Environmental adaptation	mmu04714	Thermogenesis	4/21	238/9577	0.0168067	7.66467	4.88068	0.00159521	0.0374875	0.0285459	Uqcrc2/Cyc1/Atp5f1b/Atp5mf	4
Blue	Human Diseases	Neurodegenerative disease	mmu05020	Prion disease	4/21	273/9577	0.014652	6.68202	4.46491	0.00263535	0.0412872	0.0314393	C6/Uqcrc2/Cyc1/Atp5f1b	4

### Sheet: Female-KEGG-Green
Cluster	category	subcategory	ID	Description	GeneRatio	BgRatio	RichFactor	FoldEnrichment	zScore	pvalue	p.adjust	qvalue	geneID	Count
Green	Organismal Systems	Nervous system	mmu04728	Dopaminergic synapse	3/5	136/9577	0.0220588	42.2515	11.0733	2.74366e-05	0.000932845	0.000635375	Kcnj5/Kif5a/Gnao1	3
Green	Human Diseases	Substance dependence	mmu05032	Morphine addiction	2/5	92/9577	0.0217391	41.6391	8.95149	0.000895842	0.0117485	0.00800209	Kcnj5/Gnao1	2
Green	Organismal Systems	Environmental adaptation	mmu04713	Circadian entrainment	2/5	99/9577	0.020202	38.6949	8.61625	0.00103663	0.0117485	0.00800209	Kcnj5/Gnao1	2
Green	Organismal Systems	Endocrine system	mmu04915	Estrogen signaling pathway	2/5	134/9577	0.0149254	28.5881	7.35012	0.00189028	0.0120875	0.00823294	Kcnj5/Gnao1	2
Green	Organismal Systems	Nervous system	mmu04726	Serotonergic synapse	2/5	136/9577	0.0147059	28.1676	7.2927	0.00194652	0.0120875	0.00823294	Kcnj5/Gnao1	2
Green	Organismal Systems	Nervous system	mmu04723	Retrograde endocannabinoid signaling	2/5	153/9577	0.0130719	25.0379	6.85016	0.00245679	0.0120875	0.00823294	Kcnj5/Gnao1	2
Green	Organismal Systems	Endocrine system	mmu04921	Oxytocin signaling pathway	2/5	154/9577	0.012987	24.8753	6.82638	0.00248859	0.0120875	0.00823294	Kcnj5/Gnao1	2
