## Supplemental Table 3 for "Alzheimer’s disease risk factor APOE4 exerts dimorphic effects on female bone"

### Sheet: Sheet1
	Supplemental Table 3: APOE ε4 allele does not alter cortical bone parameters in male and female mice.
	Cortical bone parameters measured by µCT reveal no significant changes in male or female APOE4 bones compared to APOE3 controls.
	Data are presented as mean + SD and statistical significance were determined with two-tailed t-test.
	Sex	Male		Female
	Genotype	APOE3	APOE4	APOE3	APOE4
	BV/TV (%)	0.4173 + 0.016	0.4255 + 0.047	0.4605 + 0.017	0.4435 + 0.025
	BMD (mmHg/cm3)	603.1 + 45.36	610.4 + 58.73	676.4 + 34.88	639.2 + 51.97
	TMD (mmHg/cm3)	1396 + 48.66	1398 + 34.55	1452 + 49.95	1402 + 62.66
	Ct. Th (mm)	0.2028 + 0.014	0.2018 + 0.012	0.2197 + 0.015	0.2041 + 0.016
	BA/TA	0.4173 + 0.016	0.4255 + 0.047	0.4605 + 0.017	0.4435 + 0.025
