## Supplemental Table 4 for "Alzheimer’s disease risk factor APOE4 exerts dimorphic effects on female bone"

### Sheet: Sheet1
	Supplemental Table 4: APOE ε4 allele causes increased trabecular spacing in female bones without altering male bone parameters
	Trabecular bone parameters measured by µCT reveal no significant changes in male APOE4 bones compared to APOE3 controls.
	In females, APOE4 bones also show no major changes in trabecular bone parameters except for increased trabecular spacing and reduced connectivity density compared to APOE3 controls.
	Data are presented as mean + SD and statistical significance were determined with two-tailed t-test. * indicates significant differences within the sex group between APOE4 and APOE3 bones.
	Sex	Male		Female
	Genotype	APOE3	APOE4	APOE3	APOE4
	BV/TV (%)	0.053 + 0.02	0.03283 + 0.007	0.03825 + 0.020	0.01573 + 0.011
	Tb. BMD	158.4 + 26.94	136.2 + 9.912	57.27 + 20.67	77.89 + 37.24
	(mmHg/cm3)
	Tb. TMD	1010 + 37.7	1025 + 18.03	1076 + 22.99	1059 + 21.71
	(mmHg/cm3)
	Tb. N (1/mm)	2.635 + 0.217	2.409 + 0.262	1.928 + 0.244	1.64 + 0.050
					(p 0.06)
	Tb. Sp (mm)	0.3822 + 0.029	0.4215 + 0.045	0.5279 + 0.063	0.6175 + 0.021*
	Tb. Th (mm)	0.0515 + 0.003	0.04778 + 0.003	0.05323 + 0.010	0.04635 + 0.003
					(p 0.23)
	SMI	3.031 + 0.392	3.369 + 0.352	2.747 + 0.561	3.223 + 0.705
	CD (1/mm)	18.82 + 10.13	8.009 + 3.303	8.065 + 3.14	2.622 + 2.85*
