## Supplemental Table 5 for "Alzheimer’s disease risk factor APOE4 exerts dimorphic effects on female bone"

### Sheet: Sheet1
	Supplemental Table 5: APOE ε4 allele induces bone fragility in female mice without altering male bone mechanical properties.
	Flexural strength analysis via 3-point bending reveals impaired bone mechanical and material properties in APOE4 females compared to APOE3 controls while no change was observed in male bones with varying APOE allele status.
	Data are presented as mean + SD and statistical significance were determined with two-tailed t-test. * indicates significant differences within the sex group between APOE4 and APOE3 bones.
	Sex	Male		Female
	Genotype	APOE3	APOE4	APOE3	APOE4
	Stiffness (N/mm)	118.2 + 18.18	104.2 + 13.32	129.7 + 16.26	106.5 + 21.15*
	Yield Stiffness (N/mm)	106.4 + 16.37	93.79 + 11.99	116. + 14.64	95.88 + 19.03*
	Yield force (N)	11.96 + 1.98	11 + 3.327	12.82 + 1.536	10.31 + 2.468
	Yield displacement (mm)	0.1247 + 0.0355	0.1209 + 0.04226	0.117 + 0.02021	0.1114 + 0.03186
	Post yield displacement (mm)	0.3816 + 0.2137	0.3456 + 0.07946	0.3808 + 0.1627	0.2146 + 0.07719*
	Ultimate force (N)	19.87 + 2.782	19.96 + 2.349	21.57 + 4.353	15.81 + 3.384*
	Fracture force (N)	16.33 + 3.05	17.49 + 3.435	17.85 + 5.905	15.5 + 3.544
	Work Fx. (Nmm)	7.284 + 3.584	6.286 + 1.387	7.494 + 3.084	3.502 + 0.9448*
	Elastic Modulus (GPa)	2.162 + 0.3635	1.911 + 0.4178	2.608 + 0.5212	2.216 + 0.4219
	Yield stress (Mpa)	58.38 + 13.16	54.65 + 19.17	68.4 + 14.96	56.36 + 11.35
	Ultimate stress (MPa)	98.53 + 10.84	97.15 + 13.58	115.2 + 14.9	87.31 + 19.51*
